# Preclinical Pediatric Molecular Analysis for Therapy Choice (MATCH)

**DOI:** 10.1101/2024.07.22.604648

**Authors:** Kaley Blankenship, Ti-Cheng Chang, Yiping Fan, Brittney Gordon, William C. Wright, Matthew Kieffer, Asa Karlstrom, Jongrye Jeon, Anand G. Patel, Jason Dapper, William V. Caufield, Burgess B. Freeman, Sara Federico, Michael R. Clay, Gang Wu, Xin Zhou, Lauren Hoffmann, Paul Geeleher, Michael A. Dyer, Justina McEvoy, Elizabeth Stewart

**Affiliations:** Department of Oncology, St. Jude Children’s Research Hospital, Memphis, Tennessee 38105, USA; Center for Applied Bioinformatics Shared Resource, St. Jude Children’s Research Hospital, Memphis, Tennessee 38105, USA; Departments of Developmental Neurobiology, St. Jude Children’s Research Hospital, Memphis, Tennessee 38105, USA; Departments of Computational Biology, St. Jude Children’s Research Hospital, Memphis, Tennessee 38105, USA; Preclinical Pharmacokinetics Shared Resource, St. Jude Children’s Research Hospital, Memphis, Tennessee 38105, USA; Department of Pathology, University of Colorado, Anschutz Aurora, CO 80045

## Abstract

Pediatric solid tumors arise from diverse tissues during development and exhibit a wide range of molecular, cellular and genetic features. This diversity, combined with the low incidence of pediatric cancer makes it increasingly difficult to personalize therapy for individual patients based on the unique features of their tumors. Therefore, well-credentialed preclinical models that capture the diversity and heterogeneity of pediatric solid tumors are essential for identifying molecular targeted therapeutics for precision medicine. Here, we report 281 orthotopic patient derived xenografts (O-PDXs) from 224 patients representing 24 different types of pediatric solid tumors. We have performed genomic characterization of the O-PDXs and compared them to their corresponding patient tumors. To demonstrate the feasibility and utility of using such a diverse collection of O-PDXs in preclinical studies, we performed a preclinical pediatric precision medicine trial based on the NCI-COG Pediatric MATCH trial enrollment criteria. We also tested molecular targeted therapy for a novel oncogenic fusion recently reported in pediatric melanoma and precision drug delivery using nano-liposomal irinotecan. Our studies demonstrate the value of large, well-credentialed preclinical models for future precision medicine in pediatric oncology using single agents, drug combinations and novel drug formulations.

**Translational Relevance:** This study demonstrates the value of utilizing fully characterized preclinical models of pediatric solid tumors to evaluate the response to precision medicine approaches. Our results demonstrate the importance of performing comprehensive preclinical testing using multiple orthotopic patient derived xenografts to validate and prioritize vulnerabilities identified through genomic or integrated analyses which can be translated into clinical trials. Importantly, this study identified combinations using nano-liposomal irinotecan in a precision drug delivery approach that may benefit pediatric solid tumor patients. In addition, all models and their associated data are made freely available to the scientific community through the Childhood Solid Tumor Network.
