## Supplemental Table 3 for "Preclinical Pediatric Molecular Analysis for Therapy Choice (MATCH)"

### Sheet: SJIFS032941_X1
Table S3. Preclinical studies of NTRK and ALK control xenografts
IFS PDX Mouse ID	1Treatment Group	2Course 1 wk 1	Course 1 wk 2	Course 1 wk 3	Course 2 wk 1	Course 2 wk 2	Course 2 wk 3	Reason off Therapy	Days on Study
K85	Larotrectinib	2860.32	1131.56	1093.06	1123.77	1357.08	1833.64	Completed Therapy	42
K86	Larotrectinib	5924.34	1940.28	1644.91	2383.59	2096.05	1667.06	Completed Therapy	42		p values between groups
K87	Larotrectinib	111.97	0	0	0	30.96	0	Completed Therapy	42		Control vs Larotrectinib p= 0.0032
K88	Larotrectinib	978.306	481.126	340.73	321.411	186.34	91.65	Completed Therapy	42
K89	Larotrectinib	1139.77	525.022	528.44	525.35	186.34	91.65	Completed Therapy	42
K90	Larotrectinib	954.648	261.391	310.86	345.14	320.48	355.24	Completed Therapy	42
K91	Larotrectinib	1281.56	575.497	450.15	423.2	565.09	561.15	Completed Therapy	42
K92	Control	57.7051	1015.23	1923.88	3127.58	x	x	Tumor >20%	25
K93	Control	1004.08	2139.95	3927.96	4995.93	x	x	Tumor >20%	12
K94	Control	3913.58	8558.17	x	x	x	x	Tumor >20%	10
K95	Control	2530.22	5838.9	x	x	x	x	Tumor >20%	22
K97	Control	67.4355	138.712	48.07	84.09	99.07	71.07	Completed Therapy	42
K98	Control	3069.25	3069.25	x	x	x	x	Tumor >20%	12
1: Treatment groups (All schedules based on a 21 day course)
Control = vehicle/untreated
Larotrectinib = Larotrectinib dosed at 30 mg/kg/dose twice daily, continuously on days 1-21
2: Tumor Volume
Tumor volume was calculated by the modified ellipsoidal formula: V = ½ (Length × Width2)
SJIFS032941_X1: Infantile fibrosarcoma PDX model with ETV6-NTRK3 fusion, t(12;15)(p13.2;q25.3)

### Sheet: BAF3-NTRK Tail Vein
Table S3. Preclinical studies of NTRK and ALK control xenografts
BAF3-NTRK Mouse ID	1Treatment Group	2Enrollment	Course 1 wk 1	Course 1 wk 2	Course 1 wk 3	Course 2 wk 1	Course 2 wk 2	Course 2 wk 3	End of Therapy	Reason off Therapy	Days on Study
746	Larotrectinib	345000	87100000	x	x	x	x	x	x	Found dead	9
750	Larotrectinib	993	226000	2350	1850	1710	1140	956	1650	Completed therapy	42		p values between groups
751	Larotrectinib	16900	13700000	11700000	984000000	x	x	x	x	Moribund	19		Larotrectinib vs Ensartinib p= 0.2383
756	Larotrectinib	55100	42400000	438000000	356000000	x	x	x	x	Moribund	19		Larotrectinib vs Control p=0.3210
757	Larotrectinib	655	87700	1800	1670	1160	1110	685	1110	Completed therapy	42		Ensartinb vs Control p=0.5204
747	Ensartinib	75600	279000000	10200000	x	x	x	x	x	Moribund	11
752	Ensartinib	120000	32900000	x	x	x	x	x	x	Moribund	8
754	Ensartinib	11800	4080000	286000000	x	x	x	x	x	Moribund	15
755	Ensartinib	934	119000	1480000	1660	1170	786	1160	1120	Completed therapy	42
760	Ensartinib	65300	14600000	807000000	x	x	x	x	x	Moribund	15
748	Control	16900	150000000	x	x	x	x	x	x	Found dead	5
749	Control	2480	10100000	12400	1070	5450	23600	1140	1810	Completed therapy	42
753	Control	1180	912000	x	x	x	x	x	x	Moribund	8
758	Control	76100	271000000	x	x	x	x	x	x	Found dead	5
759	Control	981000	31200000	565000	4020000	24700000	126000000	826000000	4290000000	Completed therapy	42
1: Treatment groups (all schedules based on a 21 day course)
Control = vehicle/untreated
Ensartinib = Ensartinib dosed at 100 mg/kg oral gavage once daily on days 1-21
Larotrectinib = Larotrectinib dosed at 200 mg/kg oral gavage once daily on days 1-21
2: Xenogen imaging
All bioluminescence signals are measured in photons/sec/cm2/sr.

### Sheet: BAF3-NTRK SubQ
Table S3. Preclinical studies of NTRK and ALK control xenografts
BAF3-NTRK Mouse ID	1Treatment Group	2Enrollment	Course 1 wk 1	Course 1 wk 2	Course 1 wk 3	Course 2 wk 1	Course 2 wk 2	Course 2 wk 3	End of Therapy	Reason off Therapy	Days on Study
731	Larotrectinib	1640000	211000000	101000000	285000000	x	x	x	x	Found dead	21
735	Larotrectinib	2050000	155000000	193000000	3340000	19800000	x	x	x	Moribund	29		p values between groups
736	Larotrectinib	331000	20500000	185000000	390000000	1600000000	x	x	x	Found dead	29		Larotrectinib vs Ensartinib p=0.4017
200 (741)	Larotrectinib	1390000	19100000	37100000	144000000	845000000	x	x	x	Found dead	25		Larotrectinib vs Control p=0.5940
791 (742)	Larotrectinib	2380000	94600000	263000000	466000000	x	x	x	x	Moribund	22		Ensartinib vs Control p=0.6677
732	Ensartinib	1290	40800000	97600000	88800000	x	x	x	x	Moribund	23
737	Ensartinib	1960000	165000000	51800000	x	x	x	x	x	Found dead	14
739	Ensartinib	1520000	137000000	450000000	x	x	x	x	x	Found dead	17
740	Ensartinib	1810000	98800000	238000000	118000000	x	x	x	x	Moribund	22
745	Ensartinib	16800000	85200	1860	111000	1090	778	1340	1140	Completed therapy	42
792 (733)	Control	750000	9690000	57300000	72100000	405000000	x	x	x	Moribund	29
793 (734)	Control	3130000	219000000	154000000	188000000	x	x	x	x	Found dead	23
738	Control	1810000	87000000	98600000	210000000	x	x	x	x	Moribund	23
743	Control	1160000	11300000	56700000	92800000	x	x	x	x	Moribund	23
744	Control	3430000	36000000	82500000	x	x	x	x	x	Found dead	13
1: Treatment groups (all schedules based on a 21 day course)
Control = vehicle/untreated
Ensartinib = Ensartinib dosed at 100 mg/kg oral gavage once daily on days 1-21
Larotrectinib = Larotrectinib dosed at 200 mg/kg oral gavage once daily on days 1-21
2: Xenogen imaging
All bioluminescence signals are measured in photons/sec/cm2/sr.

### Sheet: BAF3-NTRK Study 2
Table S3. Preclinical studies of NTRK and ALK control xenografts
BAF3-NTRK Mouse ID	1Treatment Group	Course 1 wk 1	Course 1 wk 2	Course 1 wk 3	Reason off Therapy	3Response Designation	Days on Study
K25	Larotrectiniba	2540	416000	33400000	Completed Therapy	SD	21
K26	Larotrectiniba	7290	563000	14600000	Completed Therapy	SD	21		p values between groups
K27	Larotrectiniba	171000	77300000	191000000	Completed Therapy	PD	21		Larotrectinib vs Ensartinib p=0.0003
K28	Larotrectinibb	408000	95800000	201000000	Completed Therapy	PD	21		Larotrectinib vs Crizotinib p=<0.0001
K29	Larotrectinibb	30100	45400000	94600000	Completed Therapy	SD	21		Larotrectinib vs Control p=0.0009
K30	Larotrectinibb	60300	13200000	53700000	Completed Therapy	SD	21		Ensartinib vs Crizotinib p=0.6218
K31	Larotrectinibc	9630	2870	1080	Completed Therapy	CR	21		Ensartinib vs Control p=0.6218
K32	Larotrectinibc	141000	70500	87200	Completed Therapy	CR	21		Crizotinib vs Control p=0.0009
K33	Larotrectinibc	31000	9180	1610	Completed Therapy	CR	21
K34	Ensartiniba	8700	x	x	Progressive Disease	PD	7
K35	Ensartiniba	157000	327000000	x	Progressive Disease	PD	10
K36	Ensartiniba	167000	341000000	x	Progressive Disease	PD	8
K37	Ensartinibb	139000	204000000	x	Progressive Disease	PD	10
K38	Ensartinibb	152000	164000000	x	Progressive Disease	PD	8
K39	Ensartinibb	1750	203000000	1120000000	Progressive Disease	PD	15
K40	Ensartinibc	1580	22600000	267000000	Completed Therapy	PD	21
K41	Ensartinibc	110000	94000000	313000000	Progressive Disease	PD	18
K42	Ensartinibc	126000	17600000	252000000	Progressive Disease	PD	18
K43	Crizotiniba	35000	121000000	x	Progressive Disease	PD	10
K44	Crizotiniba	321000	257000000	x	Progressive Disease	PD	9
K45	Crizotiniba	307000	337000000	x	Progressive Disease	PD	9
K46	Crizotinibb	328000	391000000	x	Progressive Disease	PD	8
K47	Crizotinibb	13400	21200000	x	Progressive Disease	PD	10
K48	Crizotinibb	230000	485000000	x	Progressive Disease	PD	10
K49	Crizotinibc	33000	50300000	x	Progressive Disease	PD	14
K50	Crizotinibc	53400	60300000	x	Progressive Disease	PD	11
K51	Crizotinibc	92500	6800000	x	Progressive Disease	PD	11
K52	Control	4550	x	x	Progressive Disease	PD	7
K53	Control	97000	x	x	Progressive Disease	PD	7
K54	Control	9520	x	x	Progressive Disease	PD	7
1: Treatment groups (All schedules based on a 21 day course)
Contol = vehicle/untreated.
Larotrectiniba= Larotrectinib dosed at 30 mg/kg oral gavage twice daily on days 1-21
Larotrectinibb= Larotrectinib dosed at 60 mg/kg oral gavage twice daily on days 1-21
Larotrectinibc= Larotrectinib dosed at 200 mg/kg oral gavage twice daily on days 1-21
Ensartiniba= Ensartinib dosed at 25 mg/kg oral gavage twice daily on days 1-21
Ensartinibb= Ensartinib dosed at 50 mg/kg oral gavage twice daily on days 1-21
Ensartinibc= Ensartinib dosed at 100 mg/kg oral gavage twice daily on days 1-21
Crizotiniba= Crizotinib dosed at 25 mg/kg oral gavage once daily on days 1-21
Crizotinibb= Crizotinib dosed at 50 mg/kg oral gavage once daily on days 1-21
Crizotinibc= Crizotinib dosed at 100mg/kg oral gavage once daily on days 1-21
2: Xenogen imaging
All bioluminescence signals are measured in photons/sec/cm2/sr.
3: Response designation abbreviations
CR = complete response
PR = partial response
SD = stable disease
PD = progressive disease

### Sheet: BAF3-ALK Tail Vein
Table S3. Preclinical studies of NTRK and ALK control xenografts
BAF3-ALK Mouse ID	1Treatment Group	2Enrollment	Course 1 wk 1	Course 1 wk 2	Course 1 wk 3	Course 2 wk 1	Course 2 wk 2	Course 2 wk 3	End of Therapy	Reason off Therapy	Days on Study
716	Larotrectinib	21100	69100000	1070000	x	x	x	x	x	Moribund	15
720	Larotrectinib	26300	39400000	187000000	x	x	x	x	x	Found dead	15		p values between groups
721	Larotrectinib	597000	94900000	x	x	x	x	x	x	Moribund	10		Larotrectinib vs Ensartinib p=0.0039
726	Larotrectinib	281000	28300000	x	x	x	x	x	x	Moribund	10		Larotrectinib vs Control p=0.5846
727	Larotrectinib	204000	88200000	x	x	x	x	x	x	Moribund	10		Ensartinib vs Control p=0.0035
717	Ensartinib	160000	5870000	11500000	6820000	109000000	365000000	239000000	x	Completed therapy	42
722	Ensartinib	64200	4460000	5570000	5720000	35900000	152000000	319000000	x	Moribund	40
724	Ensartinib	1600	12100	42200	47800	378000	541000	947000	3160000	Completed therapy	42
725	Ensartinib	2250	267000	2530000	5240	32000000	x	x	x	Moribund	26
730	Ensartinib	11800	27700000	56100000	88500000	166000000	x	x	x	Moribund	26
718	Control	931000	62600000	x	x	x	x	x	x	Moribund	8
719	Control	915000	178000000	x	x	x	x	x	x	Moribund	8
723	Control	2960	14900000	58700000	x	x	x	x	x	Moribund	17
728	Control	347000	50700000	x	x	x	x	x	x	Found dead	8
729	Control	50300	39300000	171000	36400000	x	x	x	x	Found dead	18
1: Treatment groups (all schedules based on a 21 day course)
Control = vehicle/untreated
Ensartinib = Ensartinib dosed at 100 mg/kg oral gavage once daily on days 1-21
Larotrectinib = Larotrectinib dosed at 200 mg/kg oral gavage once daily on days 1-21
2: Xenogen imaging
All bioluminescence signals are measured in photons/sec/cm2/sr.

### Sheet: BAF3-ALK SubQ
Table S3. Preclinical studies of NTRK and ALK control xenografts
BAF3-ALK Mouse ID	1Treatment Group	2Enrollment	Course 1 wk 1	Course 1 wk 2	Course 1 wk 3	Course 2 wk 1	Course 2 wk 2	Course 2 wk 3	End of Therapy	Reason off Therapy	Days on Study
701	Larotrectinib	5750000	161000000	457000000	1340000000	x	x	x	x	Found dead	22		p values between groups
705	Larotrectinib	10100000	964000000	2560000000	x	x	x	x	x	Tumor > 20%	17		Larotrectinib vs Ensartinib p=0.1037
706	Larotrectinib	11300000	1150000000	320000000	16400000	119000000	X	X	X	Tumor >20%	26		Larotrectinib vs Control p=0.3507
711	Larotrectinib	10400	68700000	175000000	x	x	x	x	x	Moribund	23		Ensartinib vs Control p=0.1037
712	Larotrectinib	8790000	162000000	444000000	x	x	x	x	x	Found dead	16
702	Ensartinib	12100000	66000000	x	x	x	x	x	x	Found dead	5
707	Ensartinib	2300000	40000000	3620000	136000	101000000	344000000	913000000	x	Moribund	39
709	Ensartinib	8640000	4500000	1440000	17200000	49200000	27600000	x	x	Moribund	37
710	Ensartinib	6880000	15800000	31500000	64800000	170000000	242000000	107000000	x	Found dead	39
199 (715)	Ensartinib	1700000	3270000	6060000	14900000	61500000	67300000	103000000	285000000	Completed therapy	42
703	Control	3980000	967000000	1040000000	x	x	x	x	x	Found dead	13
704	Control	225000	207000000	1650000000	506000000	x	x	x	x	Tumor > 20%	19
708	Control	13100000	8380000	183000000	36100000	107000000	x	x	x	Found dead	25
713	Control	6800000	640000000	1360000000	x	x	x	x	x	Found dead	15
790 (714)	Control	2640000	214000000	152000000	355000000	x	x	x	x	Found dead	21
1: Treatment groups (all schedules based on a 21 day course)
Control = vehicle/untreated
Ensartinib = Ensartinib dosed at 100 mg/kg oral gavage once daily on days 1-21
Larotrectinib = Larotrectinib dosed at 200 mg/kg oral gavage once daily on days 1-21
2: Xenogen imaging
All bioluminescence signals are measured in photons/sec/cm2/sr.

### Sheet: BAF3-ALK Study 2
Table S3. Preclinical studies of NTRK and ALK control xenografts
BAF3-ALK Mouse ID	1Treatment Group	Course 1 wk 1	Course 1 wk 2	Course 1 wk 3	Reason off Therapy	3Response Designation	Days on Study
I96	Larotrectiniba	178000	93800000	11800000	Completed Therapy	SD	21		p values between groups
I97	Larotrectiniba	117000	13700000	56800000	Progressive Disease	PD	17		Larotrectinib vs Ensartinib p=0.1595
I98	Larotrectiniba	41800	16400000	31900	Completed Therapy	CR	21		Larotrectinib vs Crizotinib p=0.5602
I99	Larotrectinibb	970000	40000000	3100000	Completed Therapy	SD	21		Larotrectib vs Control p=0.6520
I00	Larotrectinibb	1400000	41700000	x	Progressive Disease/ Found Dead	PD	12		Ensartinib vs Crizotonib p=0.3883
K00	Larotrectinibb	8220	4010000	113000000	Progressive Disease/ Found Dead	PD	15		Ensartinib vs Control p=0.3883
K01	Larotrectinibc	515000	61300000	x	Progressive Disease	PD	10		Crizotnib vs Control p=>0.9999
K02	Larotrectinibc	1740000	80200000	x	Progressive Disease	PD	9
K03	Larotrectinibc	2020000	144000000	x	Progressive Disease	PD	9
K04	Ensartiniba	769000	42800000	x	Progressive Disease	PD	10
K05	Ensartiniba	684000	24100000	39300000	Completed Therapy	SD	21
K06	Ensartiniba	1640000	37700000	20400000	Completed Therapy	SD	21
K07	Ensartinibb	1280000	17100000	x	Progressive Disease	PD	8
K08	Ensartinibb	2050000	17700000	31900000	Completed Therapy	SD	21
I95	Ensartinibb	1000000	10100000	43700000	Completed Therapy	SD	21
K10	Ensartinibc	31500	96700	64600	Completed Therapy	CR	21
K11	Ensartinibc	501000	701000	949000	Completed Therapy	PR	21
K12	Ensartinibc	2740000	6210000	696000	Completed Therapy	PR	21
K13	Crizotiniba	120000	30600000	161000000	Progressive Disease	PD	18
K14	Crizotiniba	3310000	107000000	x	Progressive Disease	PD	10
K15	Crizotiniba	5620	27900000	x	Progressive Disease	PD	14
K16	Crizotinibb	362000	43400000	231000000	Progressive Disease	PD	14
K17	Crizotinibb	440000	32000000	x	Progressive Disease	PD	14
K18	Crizotinibb	11600	15700000	53200000	Progressive Disease	PD	18
K19	Crizotinibc	152000	35200000	249000000	Progressive Disease	PD	17
K20	Crizotinibc	1480	115000	1030	Completed Therapy	CR	21
K21	Crizotinibc	9780	592000	14600000	Completed Therapy	SD	21
K22	Control	9620	40800000	33400000	Progressive Disease	PD	17
K23	Control	1620	81100	646	Completed Therapy	CR	21
K24	Control	326000	x	x	Progressive Disease	PD	11
1: Treatment groups (All schedules based on a 21 day course)
Contol = vehicle/untreated.
Larotrectiniba= Larotrectinib dosed at 30 mg/kg oral gavage twice daily on days 1-21
Larotrectinibb= Larotrectinib dosed at 60 mg/kg oral gavage twice daily on days 1-21
Larotrectinibc= Larotrectinib dosed at 200 mg/kg oral gavage twice daily on days 1-21
Ensartiniba= Ensartinib dosed at 25 mg/kg oral gavage twice daily on days 1-21
Ensartinibb= Ensartinib dosed at 50 mg/kg oral gavage twice daily on days 1-21
Ensartinibc= Ensartinib dosed at 100 mg/kg oral gavage twice daily on days 1-21
Crizotiniba= Crizotinib dosed at 25 mg/kg oral gavage once daily on days 1-21
Crizotinibb= Crizotinib dosed at 50 mg/kg oral gavage once daily on days 1-21
Crizotinibc= Crizotinib dosed at 100mg/kg oral gavage once daily on days 1-21
2: Xenogen imaging
All bioluminescence signals are measured in photons/sec/cm2/sr.
3: Response designation abbreviations
CR = complete response
PR = partial response
SD = stable disease
PD = progressive disease

### Sheet: 3T3-NTRK
Table S3. Preclinical studies of NTRK and ALK control xenografts
3T3-NTRK Mouse ID	1Treatment Group	Course 1 wk 1	Course 1 wk 2	Course 1 wk 3	Reason off Therapy	3Response Designation	Days on Study
K55	Larotrectiniba	2960	2820	607	Completed Therapy	CR	21
K56	Larotrectiniba	2600	5630	1510	Completed Therapy	CR	21		p values between groups
K57	Larotrectiniba	4200	6010	2390	Completed Therapy	CR	21		Larotrectinib vs Ensartinib p=>0.9999
K58	Larotrectinibb	213000	793000	369000	Completed Therapy	PR	21		Larotrectinib vs Crizotinib p=0.1451
K59	Larotrectinibb	48200	101000	1790	Completed Therapy	CR	21		Larotrectib vs Control p=0.0009
K60	Larotrectinibb	1910	1990	730	Completed Therapy	CR	21		Ensartinib vs Crizotonib p=0.1695
K61	Larotrectinibc	68400	47300	23100	Completed Therapy	CR	21		Ensartinib vs Control p=0.0016
K62	Larotrectinibc	105000	95700	50400	Completed Therapy	CR	21		Crizotnib vs Control p=0.0009
K63	Larotrectinibc	29500	16800	3800	Completed Therapy	CR	21
K64	Ensartiniba	15700	9270	180000	Completed Therapy	PR	21
K66	Ensartiniba	801	1770	3900	Completed Therapy	CR	21
K67	Ensartinibb	1120	2130	3410	Completed Therapy	CR	21
K68	Ensartinibb	998	16400	16100	Completed Therapy	CR	21
K69	Ensartinibb	1800	47200	211000	Completed Therapy	PR	21
K70	Ensartinibc	1340	3220	172000	Completed Therapy	PR	21
K71	Ensartinibc	1930	20500	143000	Completed Therapy	PR	21
K72	Ensartinibc	1740	2890	2790	Completed Therapy	CR	21
K73	Crizotiniba	1080	5700	54300	Completed Therapy	CR	21
K74	Crizotiniba	2030	58100	1300000	Completed Therapy	SD	21
K75	Crizotiniba	7710	537000	56000000	Progressive Disease	PD	18
K76	Crizotinibb	2510	78500	1560000	Completed Therapy	PR	21
K77	Crizotinibb	2020	23700	338000	Completed Therapy	PR	21
K78	Crizotinibb	1960	12600	84800	Completed Therapy	CR	21
K79	Crizotinibc	8710	181000	4690000	Progressive Disease	PD	19
K80	Crizotinibc	5150	150000	1180000	Completed Therapy	SD	21
K81	Crizotinibc	2980	182000	2130000	Completed Therapy	SD	21
K82	Control	x	841200	8940000	Progressive Disease	PD	17
K83	Control	x	323000	7400000	Progressive Disease	PD	17
K84	Control	x	227000	19200000	Progressive Disease	PD	17
1: Treatment groups (All schedules based on a 21 day course)
Contol = vehicle/untreated.
Larotrectiniba= Larotrectinib dosed at 30 mg/kg oral gavage twice daily on days 1-21
Larotrectinibb= Larotrectinib dosed at 60 mg/kg oral gavage twice daily on days 1-21
Larotrectinibc= Larotrectinib dosed at 200 mg/kg oral gavage twice daily on days 1-21
Ensartiniba= Ensartinib dosed at 25 mg/kg oral gavage twice daily on days 1-21
Ensartinibb= Ensartinib dosed at 50 mg/kg oral gavage twice daily on days 1-21
Ensartinibc= Ensartinib dosed at 100 mg/kg oral gavage twice daily on days 1-21
Crizotiniba= Crizotinib dosed at 25 mg/kg oral gavage once daily on days 1-21
Crizotinibb= Crizotinib dosed at 50 mg/kg oral gavage once daily on days 1-21
Crizotinibc= Crizotinib dosed at 100mg/kg oral gavage once daily on days 1-21
2: Xenogen imaging
All bioluminescence signals are measured in photons/sec/cm2/sr.
3: Response designation abbreviations
CR = complete response
PR = partial response
SD = stable disease
PD = progressive disease
