## Supplemental Table 6 for "Preclinical Pediatric Molecular Analysis for Therapy Choice (MATCH)"

### Sheet: ES-8
Table S6. Preclinical studies using liposomal irinotecan.
ES-8 Mouse ID	1Treatment Group	Reason off Study	Treatment Duration (days)	2Enrollment	Course 1 wk 1	Course 1 wk 2	Course 1 wk 3	Course 2 wk 1	Course 2 wk 2	Course 2 wk 3	Course 3 wk 1	Course 3 wk 2	Course 3 wk 3	Course 4 wk 1	Course 4 wk 2	Course 4 wk 3	3Response Designation
3246	Control	Tumor >20%	15	13028705	192830500	466342160	x	x	x	x	x	x	x	x	x	x	PD
3255	Control	Tumor >20%	5	55833590	16130500	x	x	x	x	x	x	x	x	x	x	x	PD
3274	Control	Tumor >20%	15	32346330	116430500	263742160	x	x	x	x	x	x	x	x	x	x	PD
3283	Control	Tumor >20%	5	72130600	348130500	x	x	x	x	x	x	x	x	x	x	x	PD		p values between groups
5169	Control	Tumor >20%	17	22799940	16624480	677497915	x	x	x	x	x	x	x	x	x	x	PD		Control vs IRN + TMZ	<0.0001
5318	Control	Tumor >20%	17	14784810	82324480	438897915	x	x	x	x	x	x	x	x	x	x	PD		Control vs TAL + IRN	0.0003
5319	Control	Tumor >20%	12	68734810	401534480	570697915	x	x	x	x	x	x	x	x	x	x	PD		Control vs LIPO	0.0024
5322	Control	Tumor >20%	12	34860670	333434480	2341915	x	x	x	x	x	x	x	x	x	x	PD		Control vs TAL +LIPO	0.0024
5605	Control	Tumor >20%	10	169673210	102569030	x	x	x	x	x	x	x	x	x	x	x	PD		Control vs TAL + LIPO + TMZ	0.0003
3226	IRN+TMZ	Tumor >20%	43	28260	73950210	305537410	129671100	635531430	705300000	309044730	x	x	x	x	x	x	PD		IRN + TMZ vs TAL + IRN	0.0149
3244	IRN+TMZ	Tumor >20%	19	215422	40200000	333000000	2897000000	x	x	x	x	x	x	x	x	x	PD		IRN + TMZ vs LIPO	0.0023
3264	IRN+TMZ	Tumor >20%	26	4325733	23340210	320000000	399448350	517931430	x	x	x	x	x	x	x	x	PD		IRN + TMZ vs TAL + LIPO	0.0023
3267	IRN+TMZ	Tumor >20%	26	59667990	105270210	154000000	153248350	429631430	x	x	x	x	x	x	x	x	PD		IRN + TMZ vs TAL + LIPO + TMZ	0.0003
3261	IRN+TMZ	Tumor >20%	37	31242190	31242190	86110900	57950000	12566830	573100000	948026190	x	x	x	x	x	x	PD		TAL + IRN vs LIPO	0.3553
3600	IRN+TMZ	Tumor >20%	21	13742960	52488870	230200000	452305319	x	x	x	x	x	x	x	x	x	PD		TAL + IRN vs TAL + LIPO	0.1173
5314	IRN+TMZ	Tumor >20%	31	30559350	177287100	323000000	782000000	91400000	x	x	x	x	x	x	x	x	PD		TAL + IRN vs TAL + LIPO + TMZ	0.0554
5321	IRN+TMZ	Tumor >20%	36	20920670	144187100	58300000	177000000	619000000	7926486100	x	x	x	x	x	x	x	PD		LIPO vs TAL + LIPO	0.3173
3266	TAL+IRN	Tumor >20%	32	10157990	762610990	578000000	260375700	x	x	x	x	x	x	x	x	x	PD		LIPO vs TAL + LIPO + TMZ	0.2207
3268	TAL+IRN	Tumor >20%	36	21087990	1240910990	979000000	2085875700	1363843600	2665000000	x	x	x	x	x	x	x	PD		TAL + LIPO vs TAL + LIPO + TMZ	>0.9999
3782	TAL+IRN	Tumor >20%	43	77202960	322768870	501300000	604305319	4446904780	3099903070	783103116	x	x	x	x	x	x	PD
3277	TAL+IRN	Completed therapy	84	31976670	73580990	24662700	53185700	114043600	4233000	93425930	304504386	6580000	13782980	8691330	170000600	968429240	PD
5312	TAL+IRN	Completed therapy	84	23089350	37028450	2484860	1457171	74989390	12358153	910534	8621600	14740000	21940000	343871480	162042370	144058000	PD
5324	TAL+IRN	Completed therapy	84	27600670	227568450	7042860	20614480	18949390	14528153	135434	856438	697000	680600	155771480	208142370	264758000	PD
5166	LIPO-I	Completed therapy	84	23309940	23309940	3.19244e+06	46948	2216030	127430	539810	1.46403e+07	106430	145500	21117690	34245991	21675957	SD
5167	LIPO-I	Tumor >20%	68	13029940	13029940	2.92744e+06	1667298	8925030	194530	23279510	34455300	23300000	112000000	403317690	x	x	PD
5307	LIPO-I	Completed therapy	84	36532660	36532660	45667.7	20575	22154.4	26014.4	40430.8	23783.3	23208.4	29110	124790	1335.2	25019	CR
5310	LIPO-I	Completed therapy	84	135972660	135972660	5544.7	37605	27484.2	49114.4	46490.8	53363.3	14179.6	49070.8	35230	47311	65959	CR
5163	TAL+LIPO-I	Completed therapy	84	40728430	215368680	24814100	35160.2	5277.6	2175.4	11288.3	11513.8	14506.3	7336.7	1402.5	10244.3	5280.79	CR
5183	TAL+LIPO-I	Completed therapy	84	17306720	26628680	3865	1199.2	1710	2010	1568.33	1387.8	2205.3	13580	9985.5	2180.3	1071.79	CR
5168	TAL+LIPO-I	Completed therapy	84	1960940	42141890	1151.4	1819.1	3710	2253.6	1680	1904.1	2482.6	1843.6	2423.8	1988.4	1680.6	CR
5308	TAL+LIPO-I	Completed therapy	84	13332660	23411890	1115.2	1073.1	1798.8	61730	1248.1	1320.1	1562.6	1236.6	2082.8	2223.4	1741.9	CR
3787	TAL+LIPO-I+TMZ	Completed therapy	84	59717270	95154630	209556	144807	40303.1	817924	49554.1	116990	162929	99889.3	676329	225363	31115.5	CR
3788	TAL+LIPO-I+TMZ	Completed therapy	84	233617270	267968880	311956	419307	261133	862024	229064	422490	569429	440189	584765	613463	232186	PR
3790	TAL+LIPO-I+TMZ	Completed therapy	84	66851880	533668880	336356	258042	224160	656924	1992.9	187990	250144	180789	237129	433663	207186	PR
3793	TAL+LIPO-I+TMZ	Completed therapy	84	37721880	3296630	51476.4	25081.7	23369.9	17512.5	16594.1	9324.6	11549	10409.3	11075.4	24333.4	11435.5	CR
3794	TAL+LIPO-I+TMZ	Completed therapy	84	28361880	86578880	14976.4	3154.2	7993.9	4928.7	2264.1	2310.6	892.1	3532.3	1831.4	7232.4	3111.5	CR
5179	TAL+LIPO-I+TMZ	Completed therapy	84	155316320	1263680	15255	28401.7	3360.6	12846.4	14318.3	13153.8	1703.3	21730.7	23869.2	57714.3	102051	CR
1: Treatment groups (All schedules based on a 21 day course)
Control = vehicle/untreated
IRN+TMZ = Irinotecan (IRN) dosed at 1.25 mg/kg daily on days 1-5, 8-12 and temozolomide (TMZ) dosed at 33 mg/kg daily on days 1-5
TAL+IRN = Talazoparib (TAL) dosed at 0.125 mg/kg twice daily on days 1-5, 8-12 and IRN dosed at 1.25 mg/kg daily on days 1-5, 8-12
LIPO-I = nanoliposomal irinotecan (LIPO-I) dosed at 5 mg/kg on days 1 and 8
TAL+LIPO-I = LIPO-I dosed at 5 mg/kg on days 1 and 8, and TAL dosed at 0.125 mg/kg twice daily on days 1-5, 8-12
TAL+LIPO-I+TMZ = LIPO-I dosed at 5 mg/kg on days 1 and 8, TAL dosed at 0.1 mg/kg twice daily on days 1-5, 8-12, and TMZ dosed at 10 mg/kg daily on days 1-5
2: Xenogen imaging
All bioluminescence signals are measured in photons/sec/cm2/sr.
3: Response designation abbreviations
CR = complete response
PR = partial response
SD = stable disease
PD = progressive disease

### Sheet: SJEWS063834_X2
Table S6. Preclinical studies using liposomal irinotecan.
Mouse ID	1Treatment Group	Reason Off Study	Treatment Duration (days)	2Enrollment	Course 1 wk 1	Course 1 wk 2	Course 1 wk 3	Course 2 wk 1	Course 2 wk 2	Course 2 wk 3	Course 3 wk 1	Course 3 wk 2	Course 3 wk 3	Course 4 wk 1	Course 4 wk 2	Course 4 wk 3	3Response Designation
C12	Control	Tumor >20%	9	117000000	287000000	x	x	x	x	x	x	x	x	x	x	x	PD
C16	Control	Tumor >20%	31	20100000	221000000	216000000	280000000	445000000	182000000	x	x	x	x	x	x	x	PD
C22	Control	Tumor >20%	33	14300000	43200000	46700000	110000000	105000000	226000000	x	x	x	x	x	x	x	PD		p values between groups
F15	Control	Tumor >20%	80	13700000	40000000	42700000	40600000	147000000	344000000	382000000	177000000	557000000	146000000	963000000	191000000	x	PD		Control vs IRN + TMZ- P=0.1787
C07	IRN + TMZ	Tumor >20%	18	191000000	386000000	794000000	x	x	x	x	x	x	x	x	x	x	PD		Control vs LIPO + TMZ- P=0.0027
C33	IRN + TMZ	Completed Therapy	84	11800000	6410000	17400000	40900000	106000000	69000000	114000000	182000000	213000000	142000000	76700000	215000000	293000000	PD		Control vs PARP + IRN- P=0.0108
C35	IRN + TMZ	Tumor >20%	61	10100000	42400000	36000000	115000000	252000000	512000000	665000000	1660000000	1620000000	734000000	x	x	x	PD		Control vs PARP + LIPO- P=0.0027
C36	IRN + TMZ	Completed Therapy	84	12900000	12100000	3050000	49200	15800	2070	2860	1970	1850	1210	1380	1230	969	CR		Control vs PARP + TMZ + IRN- P=0.0177
C05	LIPO-I + TMZ	Completed Therapy	84	1660000	2700000	123000	146000	22200	3710	1170	1300	1430	1880	1620	1730	1010	CR		Control vs PARP + TMZ + LIPO- P=0.0027
B96	LIPO-I + TMZ	Completed Therapy	84	18500000	5330000	18100000	45400000	41500000	81200000	65800000	124000000	84200000	111000000	153000000	314000000	195000000	PD		IRN + TMZ vs LIPO + TMZ- P=0.0888
C23	LIPO-I + TMZ	Completed Therapy	84	28200000	30200000	91500000	25200000	51400000	73900000	107000000	90600000	36300000	1730000	23000000	10200	104000000	PD		IRN + TMZ vs PARP + IRN- P=0.3775
C17	LIPO-I + TMZ	Completed Therapy	84	10300000	35800000	11700000	25000000	38700000	22500000	32200000	52400000	44700000	44700000	29700000	165000000	56200000	SD		IRN + TMZ vs PARP + LIPO- P=0.0888
F13	LIPO-I + TMZ	Completed Therapy	84	22600000	68700000	9610000	133000000	33400000	54700000	176000000	144000000	140000000	239000000	36700000	109000000	182000000	PD		IRN + TMZ vs PARP + TMZ + IRN- P=0.1869
C13	TAL + IRN	Tumor >20%	44	197000000	166000000	34800000	743000000	553000000	432000000	481000000	x	x	x	x	x	x	PD		IRN + TMZ vs PARP + TMZ + LIPO- P=0.0888
C34	TAL + IRN	Completed Therapy	84	15300000	365000	1070	656	862	990	747	953	807	1100	884	833	416	CR		LIPO + TMZ vs PARP + IRN- P=0.3173
C02	TAL + IRN	Completed Therapy	84	13200000	6210000	17900000	98900000	140000000	96000000	626000000	400000000	116000000	484000000	320000000	105000000	86900000	SD		LIPO + TMZ vs PARP + LIPO- P=>0.9999
C11	TAL + IRN	Completed Therapy	84	12800000	32200000	19200000	38500000	16300000	38100000	118000000	46300000	30300000	93600000	91700000	31200000	27400000	SD		LIPO + TMZ vs PARP + TMZ + IRN- P=>0.9999
F20	TAL + IRN	Completed Therapy	84	14200000	45700000	22300000	33900000	85400000	75300000	101000000	88000000	47400000	45600000	165000000	190000000	207000000	PD		LIPO + TMZ vs PARP + TMZ + LIPO- P=>0.9999
C04	TAL + LIPO-I	Completed Therapy	84	2430000	6800000	52500000	70400000	61000000	19400000	39800000	63900000	2320000	5920000	9820000	19300000	14700000	SD		PARP + IRN vs PARP + LIPO- P=0.3173
C08	TAL + LIPO-I	Completed Therapy	84	234000000	43300000	187000000	1220	8840000	2020000	6130	988000	212000	36300	41200	41000	162000	PR		PARP + IRN vs PARP + TMZ + IRN- P=0.4386
C14	TAL + LIPO-I	Completed Therapy	84	10200000	25100000	118000000	125000000	117000000	2650000	11800000	3660000	1360000	1360000	1220000	1720000	1210000	SD		PARP + IRN vs PARP + TMZ + LIPO- P=0.3173
C32	TAL + LIPO-I	Completed Therapy	84	10900000	4180000	3310000	7990000	8780000	65800	1460000	1140000	305000	427000	629000	548000	569000	PR		PARP + LIPO vs PARP + TMZ + IRN- P=>0.9999
C37	TAL + LIPO-I	Completed Therapy	84	16200000	10200000	3830000	332000	75900	13400	16200	3900	4810	3000	3190	2460	2930	CR		PARP + LIPO vs PARP + TMZ + LIPO- P=>0.9999
C27	TAL + TMZ + IRN	Tumor >20%	84	150000000	270000000	18600000	34000000	36300000	20700000	43100000	190000000	36900000	55800000	149000000	102000000	194000000	PD		PARP + TMZ + IRN vs PARP + TMZ + LIPO- P=>0.9999
C19	TAL + TMZ + IRN	Completed Therapy	84	16300000	3020000	1220000	1880000	2320000	174000	298000	172000	30800	4840	2190	35200	29500	CR
C38	TAL + TMZ + IRN	Completed Therapy	84	7350000	1770000	3280	3890	2710	1110	711	812	863	660	540	579	947	CR
C26	TAL + TMZ + LIPO-I	Completed Therapy	84	5740000	21300000	1640000	1780000	1640000	136000	295000	444000	20300	21500	18100	13500	7710	CR
C10	TAL + TMZ + LIPO-I	Completed Therapy	84	15400000	10700000	465000	2060	5280	12500	3880	6750	7160	7750	5740	9570	9540	CR
C28	TAL + TMZ + LIPO-I	Completed Therapy	84	16800000	32300000	17800	9400	10500	15100	1400	10100	14400	18600	7000	8310	7320	CR
F18	TAL + TMZ + LIPO-I	Completed Therapy	84	4370000	10400000	5850000	4590	1120	1580	708	812	1990	477	1500	2240	643	CR
F14	TAL + TMZ + LIPO-I	Completed Therapy	84	18400000	58200000	529000	89300	26300	24900	24800	29800	157000	165000	33500	19000	69700	CR
1: Treatment groups (All schedules based on a 21 day course)
Control = vehicle/untreated.
IRN + TMZ= Irinotecan (IRN) dosed at 1.25mg/kg daily on days 1-5 and 8-12; temozolomide (TMZ) dosed at 10mg/kg daily on days 1-5
LIPO-I + TMZ= nano-liposomal irinotecan (LIPO-I) dosed at 5mg/kg daily on days 1 and 8; TMZ dosed at 10mg/kg daily on days 1-5
TAL + IRN= talazoparib (TAL) dosed at 0.1 mg/kg twice daily on days 1-5 and 8-12; IRN dosed at 1.25mg/kg daily on days 1-5 and 8-12
TAL + LIPO-I= TAL dosed at 0.1 mg/kg twice daily on days 1-5 and 8-12; LIPO-I dosed at 5mg/kg daily on days 1 and 8
TAL + TMZ + IRN= TAL dosed at 0.1 mg/kg twice daily on days 1-5 and 8-12; TMZ dosed at 10mg/kg daily on days 1-5; IRN dosed at 1.25mg/kg daily on days 1-5 and 8-12
TAL + TMZ + LIPO-I= TAL dosed at 0.1 mg/kg twice daily on days 1-5 and 8-12; TMZ dosed at 10mg/kg daily on days 1-5; LIPO-I dosed at 5mg/kg daily on days 1 and 8
2: Xenogen imaging
All bioluminescence signals are measured weekly in photons/sec/cm2/sr to monitor tumor growth.
3: Response designation abbreviations
CR = complete response
PR = partial response
SD = stable disease
PD = progressive disease
	CENSORED MICE: MORIBUND/FOUND DEAD
C31	CONTROL	Moribund (hind limb paralysis)
C15	IRN + TMZ	Moribund (no tumor)
C09	TAL + TMZ + IRN	Found Dead
F16	TAL + TMZ + IRN	Moribund (no tumor)
C20	TAL + TMZ + IRN	Moribund (no tumor)
F10	TAL + TMZ + IRN	Moribund (no tumor)

### Sheet: SJEWS030393_X1
Table S6. Preclinical studies using liposomal irinotecan.
Mouse ID	1Treatment Group	Reason Off Study	Treatment Duration (days)	2Enrollment	Course 1 wk 1	Course 1 wk 2	Course 1 wk 3	Course 2 wk 1	Course 2 wk 2	Course 2 wk 3	Course 3 wk 1	Course 3 wk 2	Course 3 wk 3	Course 4 wk 1	Course 4 wk 2	Course 4 wk 3	3Response Designation
B54	Control	Tumor >20%	16	42400000	130000000	125000000	x	x	x	x	x	x	x	x	x	x	PD		p values between groups
B75	Control	Tumor >20%	16	11200000	128000000	194000000	x	x	x	x	x	x	x	x	x	x	PD		Control vs IRN + TMZ- P=0.0067
B58	Control	Tumor >20%	19	741000	19100000	34200000	25100000	x	x	x	x	x	x	x	x	x	PD		Control vs LIPO + TMZ- P=0.0305
E76	Control	Tumor >20%	19	5580000	22000000	39100000	79100000	x	x	x	x	x	x	x	x	x	PD		Control vs PARP + IRN- P=0.0031
E83	Control	Tumor >20%	19	30200000	27300000	117000000	124000000	x	x	x	x	x	x	x	x	x	PD		Control vs PARP + LIPO- P=0.0031
B65	IRN + TMZ	Completed Therapy	84	6280000	15400000	10200000	10700000	9980000	4240000	2420000	9940000	22500000	34300000	101000000	105000000	74000000	SD		Control vs PARP + TMZ + IRN- P=0.0253
B91	IRN + TMZ	Tumor >20%	66	5250000	17000000	4040000	31900000	169000000	41800000	294000000	193000000	65800000	442000000	x	x	x	PD		Control vs PARP + TMZ + LIPO- P=0.0148
B72	IRN + TMZ	Completed Therapy	84	47800000	60200000	2770000	2580000	8840000	130000	395000	788000	2340	964	793	662	609	CR		IRN + TMZ vs LIPO + TMZ- P=0.5492
B52	IRN + TMZ	Completed Therapy	84	11300000	29100000	70200000	25500000	7820000	5830000	6480000	3800000	4620000	3180000	7250000	7160000	5480000	SD		IRN + TMZ vs PARP + IRN- P=0.9372
B86	LIPO-I + TMZ	Completed Therapy	84	5020000	10100000	1820000	9320000	15500000	1210000	862000	174000	5580	4220	3180	3790	2260	CR		IRN + TMZ vs PARP + LIPO- P=0.2636
B59	LIPO-I + TMZ	Tumor >20%	39	362000	181000	2050000	5590000	6510000	137000000	118000000	x	x	x	x	x	x	PD		IRN + TMZ vs PARP + TMZ + IRN- P=0.0455
B61	LIPO-I + TMZ	Completed Therapy	84	20100000	11600000	212000	10300	1580	1950	2540	1830	1590	1180	1010	1500	1290	CR		IRN + TMZ vs PARP + TMZ + LIPO- P=0.3865
B94	LIPO-I + TMZ	Tumor >20%	18	42900000	24100000	120000000	244000000	x	x	x	x	x	x	x	x	x	PD		LIPO + TMZ vs PARP + IRN- P=0.4593
E77	LIPO-I + TMZ	Completed Therapy	84	10400000	33900000	169000000	74300000	146000000	140000000	726000000	602000000	52100000	50300000	12800000	220000	1270	CR		LIPO + TMZ vs PARP + LIPO- P=0.1343
B56	TAL + IRN	Completed Therapy	84	8640000	21200000	22200000	32100000	73300000	26900000	49200000	66900000	30400000	123000000	58400000	34900000	40000000	SD		LIPO + TMZ vs PARP + TMZ + IRN- P=0.0253
B55	TAL + IRN	Tumor >20%	39	8800000	28400000	16100000	39000000	149000000	303000000	855000000	x	x	x	x	x	x	PD		LIPO + TMZ vs PARP + TMZ + LIPO- P=0.2457
B87	TAL + IRN	Completed Therapy	84	11800000	22500000	10500000	17400000	50500000	44200000	88000000	128000000	47400000	63200000	158000000	66000000	117000000	PD		PARP + IRN vs PARP + LIPO- P=0.3173
B71	TAL + IRN	Completed Therapy	84	15000000	23300000	4950000	8590000	3520000	1950000	2040000	1680000	601000	684000	2440000	860000	641000	PR		PARP + IRN vs PARP + TMZ + IRN- P=0.3173
E85	TAL + IRN	Completed Therapy	84	171000000	42300000	17400000	36200000	42800000	13700000	9020000	3650000	2030000	3740000	2120000	641000	787000	PR		PARP + IRN vs PARP + TMZ + LIPO- P=0.0253
B63	TAL + LIPO-I	Completed Therapy	84	1410000	13300000	9660000	76200	1930	1480	1970	1250	1290	1990	1150	2170	2030	CR		PARP + LIPO vs PARP + TMZ + IRN- P=0.0253
B89	TAL + LIPO-I	Completed Therapy	84	3060000	20700000	7940000	1080	611	948	1350	1150	1570	1730	1590	1300	766	CR		PARP + LIPO vs PARP + TMZ + LIPO- P=>0.9999
B88	TAL + LIPO-I	Completed Therapy	84	5850000	76000000	5620000	3460000	929000	850000	1270000	408000	320000	217000	91500	94800	73500	CR		PARP + TMZ + IRN vs PARP + TMZ + LIPO- P=0.0833
B92	TAL + LIPO-I	Completed Therapy	84	6250000	22900000	152000	260000	158000	236000	199000	263000	65900	338000	83600	216000	327000	PR
B53	TAL + LIPO-I	Completed Therapy	84	59000000	121000000	52000000	39900000	41400000	22200000	22700000	19100000	12600000	9590000	1600000	4740000	625000	PR
B57	TAL + TMZ + IRN	Tumor >20%	11	7790000	170000000	170000000	x	x	x	x	x	x	x	x	x	x	PD
B60	TAL + TMZ + LIPO-I	Completed Therapy	84	3760000	45500000	3220000	16000000	12000000	6080000	7380000	4390000	1120000	2420000	1050000	332000	1060000	SD
B95	TAL + TMZ + LIPO-I	Completed Therapy	84	26700000	81200000	19000000	1810000	163000	180000	98300	21100	12900	10400	9430	4710	5470	CR
E38	TAL + TMZ + LIPO-I	Completed Therapy	84	3750000	5210000	2720000	15600000	7410000	2970000	2440000	5230000	1830000	1940000	1080000	262000	1160000	SD
1: Treatment groups (All schedules based on a 21 day course)
Control = vehicle/untreated.
IRN + TMZ= Irinotecan (IRN) dosed at 1.25mg/kg daily on days 1-5 and 8-12; temozolomide (TMZ) dosed at 10mg/kg daily on days 1-5
LIPO-I + TMZ= nano-liposomal irinotecan (LIPO-I) dosed at 5mg/kg daily on days 1 and 8; TMZ dosed at 10mg/kg daily on days 1-5
TAL + IRN= talazoparib (TAL) dosed at 0.1 mg/kg twice daily on days 1-5 and 8-12; IRN dosed at 1.25mg/kg daily on days 1-5 and 8-12
TAL + LIPO-I= TAL dosed at 0.1 mg/kg twice daily on days 1-5 and 8-12; LIPO-I dosed at 5mg/kg daily on days 1 and 8
TAL + TMZ + IRN= TAL dosed at 0.1 mg/kg twice daily on days 1-5 and 8-12; TMZ dosed at 10mg/kg daily on days 1-5; IRN dosed at 1.25mg/kg daily on days 1-5 and 8-12
TAL + TMZ + LIPO-I= TAL dosed at 0.1 mg/kg twice daily on days 1-5 and 8-12; TMZ dosed at 10mg/kg daily on days 1-5; LIPO-I dosed at 5mg/kg daily on days 1 and 8
2: Xenogen imaging
All bioluminescence signals are measured weekly in photons/sec/cm2/sr to monitor tumor growth.
3: Response designation abbreviations
CR = complete response
PR = partial response
SD = stable disease
PD = progressive disease

### Sheet: SJEWS063829_X1
Table S6. Preclinical studies using liposomal irinotecan.
Mouse ID	1Treatment Group	Reason Off Study	Treatment Duration (days)	2Enrollment	Course 1 wk 1	Course 1 wk 2	Course 1 wk 3	Course 2 wk 1	Course 2 wk 2	Course 2 wk 3	Course 3 wk 1	Course 3 wk 2	Course 3 wk 3	Course 4 wk 1	Course 4 wk 2	Course 4 wk 3	3Response Designation
B04	Control	Tumor >20%	17	25100000	16300000	66700000	x	x	x	x	x	x	x	x	x	x	PD		p values between groups
E96	Control	Tumor >20%	29	10200000	66600000	60900000	175000000	193000000	x	x	x	x	x	x	x	x	PD		Control vs IRN + TMZ- P=0.0027
E88	Control	Tumor >20%	23	26300000	78600000	105000000	540000000	x	x	x	x	x	x	x	x	x	PD		Control vs LIPO + TMZ- P=0.0108
F01	Control	Tumor >20%	38	28800000	36200000	142000000	260000000	2860000	173000000	x	x	x	x	x	x	x	PD		Control vs PARP + IRN- P=0.0177
B49	IRN + TMZ	Completed Therapy	84	4220000	6220000	20600000	10200000	23100000	29300000	37800000	106000000	27500000	242000	32800000	7580000	5810000	SD		Control vs PARP + LIPO- P=0.0483
B50	IRN + TMZ	Completed Therapy	84	12500000	4760000	564000	1520000	766000	3240	988	932	952	817	907	719	680	CR		Control vs PARP + TMZ + IRN- P=0.1564
B38	IRN + TMZ	Completed Therapy	84	55300000	54100000	1060000	204000	129000	48700	37200	33600	18600	31600	28000	23100	21200	CR		IRN + TMZ vs LIPO + TMZ- P=0.3173
B47	IRN + TMZ	Completed Therapy	84	16700000	18100000	3020000	7540000	13200000	2260000	4770000	6080000	1850000	1280000	292000	34900	4010	CR		IRN + TMZ vs PARP + IRN- P=>0.9999
B27	IRN + TMZ	Completed Therapy	84	11000000	24100000	3950000	1900000	3180000	2660000	1830000	1910000	1630000	1240000	954000	1610000	910000	PR		IRN + TMZ vs PARP + LIPO- P=0.3173
B48	LIPO-I + TMZ	Completed Therapy	84	19000000	21200000	36900	19200	23000	39800	24200	20900	30600	17200	24100	34400	20900	CR		IRN + TMZ vs PARP + TMZ + IRN- P=>0.9999
B05	LIPO-I + TMZ	Completed Therapy	84	15700000	38500000	1130000	1920000	2810000	1640000	3890000	3050000	3440000	14800000	9340000	20100000	13100000	SD		LIPO + TMZ vs PARP + IRN- P=0.4386
B12	LIPO-I + TMZ	Completed Therapy	84	33700000	135000000	188000000	75900000	37500000	55900000	78800000	56300000	52200000	66900000	112000000	114000000	101000000	PD		LIPO + TMZ vs PARP + LIPO- P=0.9372
B31	LIPO-I + TMZ	Tumor >20%	37	22800000	31100000	50500000	25400000	191000000	78400000	x	x	x	x	x	x	x	PD		LIPO + TMZ vs PARP + TMZ + IRN- P=0.6547
F04	LIPO-I + TMZ	Completed Therapy	84	125000000	114000000	43000000	372000000	76000000	45000000	34400000	88100000	18500000	43700000	23400000	21700000	12200000	SD		PARP + IRN vs PARP + LIPO- P=0.4386
B07	TAL + IRN	Completed Therapy	84	12400000	11300000	1800000	1740000	1430000	641000	1680000	914000	267000	265000	190000	192000	3730	CR		PARP + IRN vs PARP + TMZ + IRN- P=>0.9999
B36	TAL + IRN	Completed Therapy	84	10700000	24100000	43900	64700	23500	21000	9390	8540	6810	9370	2580	4120	3550	CR		PARP + LIPO vs PARP + TMZ + IRN- P=0.6547
E97	TAL + IRN	Completed Therapy	84	8600000	1660000	354000	220000	261000	261000	89500	317000	199000	13400	218000	76600	85700	CR
B42	TAL + LIPO-I	Completed Therapy	84	48500000	55000000	44200000	183000	13500	21800	11200	17500	24600	764	6640	18000	17000	CR
B01	TAL + LIPO-I	Completed Therapy	84	10100000	15200000	876000	256000	368000	215000	235000	217000	76000	213000	21200	79800	42300	CR
B11	TAL + LIPO-I	Completed Therapy	84	20400000	19400000	65300	20400	37800	42100	27500	17100	20500	30800	43200	21000	27300	CR
B03	TAL + LIPO-I	Tumor >20%	4	12100000	245000000	x	x	x	x	x	x	x	x	x	x	x	PD
B25	TAL + LIPO-I	Completed Therapy	84	6040000	3720000	3250000	284000	272000	216000	330000	183000	302000	81900	238000	239000	203000	PR
B40	TAL + TMZ + IRN	Completed Therapy	84	46000000	75300000	9480	3180	2360	2000	1220	1330	711	749	1260	776	1010	CR
1: Treatment groups (All schedules based on a 21 day course)
Control = vehicle/untreated.
IRN + TMZ= Irinotecan (IRN) dosed at 1.25mg/kg daily on days 1-5 and 8-12; temozolomide (TMZ) dosed at 10mg/kg daily on days 1-5
LIPO-I + TMZ= nano-liposomal irinotecan (LIPO-I) dosed at 5mg/kg daily on days 1 and 8; TMZ dosed at 10mg/kg daily on days 1-5
TAL + IRN= talazoparib (TAL) dosed at 0.1 mg/kg twice daily on days 1-5 and 8-12; IRN dosed at 1.25mg/kg daily on days 1-5 and 8-12
TAL + LIPO-I= TAL dosed at 0.1 mg/kg twice daily on days 1-5 and 8-12; LIPO-I dosed at 5mg/kg daily on days 1 and 8
TAL + TMZ + IRN= TAL dosed at 0.1 mg/kg twice daily on days 1-5 and 8-12; TMZ dosed at 10mg/kg daily on days 1-5; IRN dosed at 1.25mg/kg daily on days 1-5 and 8-12
TAL + TMZ + LIPO-I= TAL dosed at 0.1 mg/kg twice daily on days 1-5 and 8-12; TMZ dosed at 10mg/kg daily on days 1-5; LIPO-I dosed at 5mg/kg daily on days 1 and 8
2: Xenogen imaging
All bioluminescence signals are measured weekly in photons/sec/cm2/sr to monitor tumor growth.
3: Response designation abbreviations
CR = complete response
PR = partial response
SD - stable disease
PD = progressive disease

### Sheet: SJRBH000026_X1
Table S6. Preclinical studies using liposomal irinotecan.
1Study 1 Mouse ID	2Treatment Group	Reason off study	Tx Duration (Days)	3Enrollment	Course 1 wk 1	Course 1 wk 2	Course 1 wk 3	Course 2 wk 1	Couse 2 wk 2	Course 2 wk 3	Course 3 wk 1	Course 3 wk 2	Course 3 wk 3	Course 4 wk 1	Course 4 wk 2	Course 4 wk 3	4Response Designation
2262	Control	Tumor >20%	10	101000000	840000000	274000000	x	x	x	x	x	x	x	x	x	x	PD
2268	Control	Tumor >20%	10	21900000	162000000	18400000	x	x	x	x	x	x	x	x	x	x	PD		p values between groups
2281	Control	Tumor >20%	5	204000000	124000000	x	x	x	x	x	x	x	x	x	x	x	PD		Control vs GDC	0.0326
2289	Control	Tumor >20%	5	73400000	17700000	x	x	x	x	x	x	x	x	x	x	x	PD		Control vs VCR + IRN	0.0031
2299	Control	Tumor >20%	10	30100000	117000000	266000000	x	x	x	x	x	x	x	x	x	x	PD		Control vs VCR + LIPO	0.0067
2270	GDC-0084	Tumor >20%	5	46900000	75200000	x	x	x	x	x	x	x	x	x	x	x	PD		Control vs VCR + IRN + TMZ(A)	0.0067
2271	GDC-0084	Tumor >20%	12	145000000	103000000	462000000	x	x	x	x	x	x	x	x	x	x	PD		Control vs VCR +IRN + TMZ(B)	0.0031
2282	GDC-0084	Tumor >20%	12	57900000	257000000	454000000	x	x	x	x	x	x	x	x	x	x	PD		Control vs VCR + LIPO +TMZ	0.0031
2295	GDC-0084	Tumor >20%	12	31300000	109000000	187000000	x	x	x	x	x	x	x	x	x	x	PD		GDC vs VCR + IRN	0.0035
2296	GDC-0084	Tumor >20%	12	46000000	117000000	678000000	x	x	x	x	x	x	x	x	x	x	PD		GDC vs VCR + LIPO	0.0069
2265	VCR+IRNa	Completed therapy	84	25100000	61600000	15300000	1310000	1170000	138000	8500	2830000	31800	61500	65700	55400	35400	CR		GDC vs VCR + IRN +TMZ(a)	0.0069
2266	VCR+IRNa	Completed therapy	84	55500000	22800000	3320000	229000	279000	58200	123000	146000	78700	41000	20100	13900	792	CR		GDC vs VCR + IRN + TMZ(b)	0.0035
2275	VCR+IRNa	Completed therapy	84	29000000	33300000	1620000	1100000	115000	5440000	25100000	167000000	4060000	185000	451000	2040	37800	CR		GDC vs VCR + LIPO + TMZ	0.0035
2291	VCR+IRNa	Completed therapy	84	14600000	2900000	1620000	16100	145000	16700	12700	179000	12000	25300	79000	21800	7010	CR		VCR + IRN vs VCR + LIPO	>0.9999
2292	VCR+IRNa	Completed therapy	84	93900000	32000000	3480000	578000	279000	241000	2300000	47700000	5190000	7340000	13300000	1200000	363000	PR		VCR + IRN vs VCR + IRN + TMZ(a)	>0.9999
2279	VCR+LIPO-Ia	Completed therapy	84	13000000	16300000	87000000	196000000	263000000	34500000	6640000	20800000	39900000	32900000	25100000	4360000	184000	PR		VCR + IRN vs VCR + IRN + TMZ(b)	>0.9999
2283	VCR+LIPO-Ia	Completed therapy	84	134000000	67600000	3180000	1510000	5080000	560000	7940000	34700000	1460000	835000	1980000	285000	1990000	PR		VCR + IRN vs VCR + LIPO + TMZ	0.3173
2290	VCR+LIPO-Ia	Completed therapy	84	319000	1390000	7550000	302000	98500	513000	2770000	683000	120000	7830000	22400000	4370000	192000	PR		VCR + LIPO vs VCR + IRN + TMZ(a)	>0.9999
2298	VCR+LIPO-Ia	Completed therapy	84	4710000	115000	287000	106000	20200	301000	3010000	4500000	5840000	11800000	13600000	768000	6290	CR		VCR + LIPO vs VCR + IRN + TMZ(b)	>0.9999
2277	VCR+IRN+TMZa	Completed therapy	84	83800000	60400000	2010000	8240000	15300000	64400	13200	2380000	923000	1390000	3630000	354000	674000	PR		VCR + LIPO vs VCR + LIPO + TMZ	0.3711
2284	VCR+IRN+TMZa	Completed therapy	84	21200000	45800000	2580000	198000	652000	442000	1160000	5050000	379000	135000	241000	102000	28400	CR		VCR + IRN + TMZ(a) vs VCR + IRN + TMZ(b)	>0.9999
2263	VCR+IRN+TMZa	Completed therapy	84	10100000	14600000	190000	703000	266000	11400	2780	2350	7980	841	1650	1660	1590	CR		VCR + IRN + VCR(a) vs VCR + LIPO + TMZ	0.3711
2264	VCR+IRN+TMZa	Completed therapy	84	35200000	32700000	84100	30600000	1850000	337000	2010	1780	1520	1090	1060	1460	1160	CR		VCR + IRN + TMZ(b) vs VCR + LIPO + TMZ	0.3173
2261	VCR+IRN+TMZb	Completed therapy	84	694000	3720000	308000	9340	4360000	792000	8820000	27500000	3960000	1070000	7770000	1380000	402000	PR
2276	VCR+IRN+TMZb	Completed therapy	84	97100000	26100000	1860000	98600	3850	4190	27100	30500	94500	15500	83600	11000	11000	CR
2278	VCR+IRN+TMZb	Completed therapy	84	79200000	47500000	3310000	208000	25200	205000	5960000	28300000	8450000	902000	6170000	292000	98600	CR
2293	VCR+IRN+TMZb	Completed therapy	84	27100000	20400000	28400	1900	23300	1330	1100	1160	2450	3150	4690	8040	1510	CR
2297	VCR+IRN+TMZb	Completed therapy	84	10300000	20000000	884000	14100	315000	46900	822000	4430000	266000	78900	454000	22000	1880	CR
2272	VCR+LIPO-I+TMZ	Completed therapy	84	18300000	873000	30200	68100	1200000	783000	11800000	24300000	40800000	15200000	18500000	152000	1770000	PR
2273	VCR+LIPO-I+TMZ	Completed therapy	84	60200000	269000	1220000	202000	70500	52400	115000	1120000	94000	138000	420000	18000	23700	CR
2286	VCR+LIPO-I+TMZ	Completed therapy	84	62800000	157000	2640000	184000	200000	1820000	16600000	94900000	16600000	12000000	18600000	1470000	1150000	PR
2287	VCR+LIPO-I+TMZ	Tumor >20%	23	34800000	107000000	170000	268000000	x	x	x	x	x	x	x	x	x	PD
2294	VCR+LIPO-I+TMZ	Completed therapy	84	593000	18400000	27600000	738000	161000	119000	18500	8110	68100	27300	45000	39200	15400	CR
1Study 2 Mouse ID	2Treatment Group	Reason off study	Tx Duration (Days)	3Enrollment	Course 1 wk 1	Course 1 wk 2	Course 1 wk 3	Course 2 wk 1	Couse 2 wk 2	Course 2 wk 3	Course 3 wk 1	Course 3 wk 2	Course 3 wk 3	Course 4 wk 1	Course 4 wk 2	Course 4 wk 3	4Response Designation
7904	Control	Tumor >20%	9	1260000	1480000	x	x	x	x	x	x	x	x	x	x	x	PD
7918	Control	Tumor >20%	9	6130000	7680000	x	x	x	x	x	x	x	x	x	x	x	PD
7919	Control	Tumor >20%	9	14900	305000	x	x	x	x	x	x	x	x	x	x	x	PD		p values between groups
7932	Control	Tumor >20%	9	294000	18900000	x	x	x	x	x	x	x	x	x	x	x	PD		Control vs LIPO	0.0013
7933	Control	Tumor >20%	9	117000	32700000	x	x	x	x	x	x	x	x	x	x	x	PD		Control vs VCR + IRN	0.0021
7908	Control	Tumor >20%	12	679000	111000	1590000	1590000	x	x	x	x	x	x	x	x	x	PD		Control vs VCR + LIPO(b)	0.0028
7909	LIPO-I	Tumor >20%	16	1440000	8040000	6280000	x	x	x	x	x	x	x	x	x	x	PD		Control vs VCR + LIPO©	0.0021
7910	LIPO-I	Tumor >20%	16	13600000	66000	43100000	x	x	x	x	x	x	x	x	x	x	PD		Control vs AZD1775 + VCR + IRN	0.0153
7921	LIPO-I	Tumor >20%	16	2570000	1440000	9330000	x	x	x	x	x	x	x	x	x	x	PD		Control vs AZD1775 + VCR + lipo	0.0009
7922	LIPO-I	Tumor >20%	12	4520000	7770000	48700000	x	x	x	x	x	x	x	x	x	x	PD		LIPO vs VCR + IRN	0.0032
7930	LIPO-I	Tumor >20%	16	6520000	7120000	997000	x	x	x	x	x	x	x	x	x	x	PD		LIPO vs VCR + LIPO(b)	0.0452
7912	LIPO-I	Tumor >20%	19	266000	306000	330000	117000	x	x	x	x	x	x	x	x	x	PD		LIPO vs VCR + LIPO (c)	0.0032
7905	VCR+IRNb	Completed therapy	84	242000	528000	233000	29200	87600	47900	26800	3370	8390	6740	114000	178000	11500	CR		LIPO vs AZD1775 + VCR + IRN	0.0228
7906	VCR+IRNb	Completed therapy	84	18800000	2820000	440000	385000	298000	15000	64700	40700	55000	3150	45000	21200	26900	CR		LIPO vs AZD1775 + VCR+ LIPO	0.0014
7916	VCR+IRNb	Completed therapy	84	1370000	25800	1080000	2860000	586000	1410000	110000	327000	407000	322000	50500	1370000	538000	PR		VCR + IRN vs VCR + LIPO(b)	0.0262
7924	VCR+IRNb	Completed therapy	84	73100	7240000	506000	189000	135000	63600	12600	12600	11800	6440	8930	50200	16400	CR		VCR + IRN vs VCR + LIPO(c)	>0.9999
7913	VCR+LIPO-Ib	Tumor >20%	37	71600	569000	4660	1520000	1810000	3420000	x	x	x	x	x	x	x	PD		VCR + IRN vs AZD1775 + VCR + IRN	>0.9999
7920	VCR+LIPO-Ib	Completed therapy	84	263000	1200	4890	89100	277000	41100	194000	82700	12300	58500	16900	10400	19200	CR		VCR + IRN vs AZD1775 + VCR + LIPO	>0.9999
7926	VCR+LIPO-Ib	Tumor >20%	12	117000	337000	24900000	x	x	x	x	x	x	x	x	x	x	PD		VCR + LIPO(b) vs VCR + LIPO(c)	0.0262
7927	VCR+LIPO-Ib	Tumor >20%	19	82900	65200	9670000	6950000	x	x	x	x	x	x	x	x	x	PD		VCR + LIPO(b) vs AZD1775 + VCR + IRN	0.1125
7929	VCR+LIPO-Ib	Tumor >20%	22	8690000	1990000	3640000	x	x	x	x	x	x	x	x	x	x	PD		VCR + LIPO(b) vs AZD1775 + VCR + LIPO	0.0133
7902	VCR+LIPO-Ic	Completed therapy	84	7680	8870000	1200000	210000	468000	827000	443000	1460000	1350000	989000	1980000	2910000	501000	PR		VCR + LIPO(c) vs AZD1775 + VCR + IRN	>0.9999
7907	VCR+LIPO-Ic	Completed therapy	84	5040000	85300	306000	503000	144000	60700	192000	936000	144000	123000	207000	99400	24300	CR		VCR + LIPO(c) vs AZD1775 + VCR + LIPO	>0.9999
7914	VCR+LIPO-Ic	Completed therapy	84	188000	55500	18100	11500	115000	162000	340000	68100	134000	345000	640000	11900	947000	PR		AZD1775 + VCR + IRN vs AZD1775 + VCR + LIPO	>0.9999
7928	VCR+LIPO-Ic	Completed therapy	84	405000	5010000	343000	130000	205000	33900	114000	237000	214000	137000	470000	157000	237000	PR
7934	AZD1775+VCR+IRN	Completed therapy	84	1870000	2520000	27600	16100	6180	1660	1420	7860	3030	14300	11700	931	32300	CR
7936	AZD1775+VCR+IRN	Completed therapy	84	29900	4650000	1890000	347000	51900	5110	2270	3530	1620	3680	1580	1770	2130	CR
7937	AZD1775+VCR+LIPO-I	Completed therapy	84	1230000	28100	13500	14400	46200	14600	7610	16200	6200	5180	3620	3260	10900	CR
7938	AZD1775+VCR+LIPO-I	Completed therapy	84	5580000	12400000	285000	301000	137000	129000	18200	19300	26400	135000	107000	92600	2580	CR
8387	AZD1775+VCR+LIPO-I	Completed therapy	84	647000	5130	3630	841	1320	1410	1870	1190	1480	4790	1320	1610	2460	CR
8388	AZD1775+VCR+LIPO-I	Completed therapy	84	1890000	31700	3370	14800	4650	236000	3310000	3080	36500	223000	156000	7880	30400	CR
8389	AZD1775+VCR+LIPO-I	Completed therapy	84	8940000	367000	153000	100000	588000	102000	621000	566000	599000	10700000	4060000	5240000	23500000	SD
1: Preclinical Study 1 and Study 2
Study 1 and Study 2 were performed using SJRHB000026_X1 rhabdomyosarcoma xenografts. Each study was randomly enrolled into the listed treatment groups at separate times but are included here for comparison.
2: Treatment groups (all schedules based on a 21 day course)
Control = vehicle/untreated
GDC-0084 = GDC-0084 dosed at 5 mg/kg oral gavage once daily on days 1-21
VCR + IRNa = Vincristine (VCR) dosed at 0.38 mg/kg once daily on days 1 and 8; Irinotecan (IRN) dosed at 3.125 mg/kg once daily on days 1-5
VCR + LIPO-Ia = VCR dosed at 0.38 mg/kg once daily on days 1 and 8, Liposomal Irinotecan (LIPO-I) dosed at 10 mg/kg once daily on day 1
VCR+IRN+TMZa = VCR dosed at 0.38 mg/kg once daily on days 1 and 8; IRN dosed at 3.125 mg/kg once daily on days 1-5; Temozolomide (TMZ) dosed at 33 mg/kg oral gavage once daily on days 1-5
VCR+IRN+TMZb = VCR dosed at 0.38 mg/kg once daily on days 1 and 8; IRN dosed at 3.125 mg/kg once daily on days 1-5; TMZ dosed at 50 mg/kg oral gavage once daily on days 1-5
VCR + LIPO-I + TMZ = VCR dosed at 0.38 mg/kg once daily on days 1 and 8; LIPO-I dosed at 10 mg/kg once daily on day 1; TMZ dosed at 50 mg/kg oral gavage once daily on days 1-5
LIPO-I = LIPO-I dosed at 5 mg/kg on day 1
VCR+IRNb = VCR dosed at 0.38 mg/kg on days 1, 8, and 15; IRN dosed at 1.25 mg/kg daily on days 1-5, 8-12
VCR+LIPO-Ib = VCR dosed at 0.38 mg/kg on days 1, 8, and 15; LIPO-I dosed at 5 mg/kg on day 1
VCR+LIPO-Ic = VCR dosed at 0.38 mg/kg on days 1, 8, and 15; LIPO-I dosed at 5 mg/kg on days 1 and 8
AZD1775+VCR+IRN = AZD1775 dosed at 48 mg/kg twice daily on days 1-5; VCR dosed at 0.38 mg/kg on days 1, 8, and 15; IRN dosed at 1.25 mg/kg daily on days 1-5, 8-12
AZD1775+VCR+LIPO-I = AZD1775 dosed at 48 mg/kg twice daily on days 1-5; VCR dosed at 0.38 mg/kg on days 1, 8, and 15; LIPO-I dosed at 5 mg/kg on day 1
3: Xenogen imaging
All bioluminescence signals are measured in photons/sec/cm2/sr.
4: Response designation abbreviations
CR = complete response
PR = partial response
SD - stable disease
PD = progressive disease
CENSORED
2300	VCR+IRN+TMZ1	thin, hunched, rectal prolapse	54	49300000	1760000	437000	1510000	1170000	136000	760000	561000	14000000
2280	VCR+LIPO-I	Found dead in cage	58	145000000	368000	1990000	654000	480000	57700	255000	107000000	37000000
